# Human Accelerated Regions regulate gene networks implicated in apical-to-basal neural progenitor fate transitions

**DOI:** 10.1101/2024.06.30.601407

**Authors:** Mark Alan Noble, Yu Ji, Kristina M. Yim, Je Won Yang, Matheo Morales, Reem Abu-Shamma, Atreyo Pal, Ryan Poulsen, Marybeth Baumgartner, James P. Noonan

**Affiliations:** Department of Genetics, Yale School of Medicine, New Haven, CT 06510, USA; Department of Neuroscience, Yale School of Medicine, New Haven, CT 06510, USA; Wu Tsai Institute, Yale University, New Haven, CT 06510, USA

## Abstract

The evolution of the human cerebral cortex involved modifications in the composition and proliferative potential of the neural stem cell (NSC) niche during brain development. Human Accelerated Regions (HARs) exhibit a significant excess of human-specific sequence changes and have been implicated in human brain evolution. Multiple studies support that HARs include neurodevelopmental enhancers with novel activities in humans, but their biological functions in NSCs have not been empirically assessed at scale. Here we conducted a direct-capture Perturb-seq screen repressing 180 neurodevelopmentally active HARs in human iPSC-derived NSCs with single-cell transcriptional readout. After profiling >188,000 NSCs, we identified a set of HAR perturbations with convergent transcriptional effects on gene networks involved in NSC apicobasal polarity, a cellular process whose precise regulation is critical to the developmental emergence of basal radial glia (bRG), a progenitor population that is expanded in humans. Across multiple HAR perturbations, we found convergent dysregulation of specific apicobasal polarity and adherens junction regulators, including *PARD3, ABI2, SETD2*, and *PCM1*. We found that the repression of one candidate from the screen, HAR181, as well as its target gene *CADM1*, disrupted apical PARD3 localization and NSC rosette formation. Our findings reveal interconnected roles for HARs in NSC biology and cortical development and link specific HARs to processes implicated in human cortical expansion.
