## Supplementary material for "Human Accelerated Regions regulate gene networks implicated in apical-to-basal neural progenitor fate transitions": Table S1

### Sheet: readme
Table of the protospacer sequences comprising the sgRNA lentiviral library used for the Perturb-seq screen, along with positional information for each sgRNA binding site in Hg38. Two sgRNAs per HAR target are present, along with 6 sgRNAs targeting previously described genes or enhancers. 5 non-targeting controls are included.
Column name	Description
id	A unique string for each sgRNA sequence
name	The name of the targeted HAR, positive control gene, or NTC ID
seq	sgRNA sequence
CHROM_Hg38	sgRNA binding site Hg38 Chromosome
START_Hg38	sgRNA binding site Hg38 start position
END_Hg38	sgRNA binding site Hg38 end position

### Sheet: Guide_Coords
id	name	seq	CHROM_Hg38	START_Hg38	END_Hg38
2xHAR_1	2xHAR.116	CCTGACCATCCATAAGCGTA	chr11	116174683	116174706
2xHAR_10	2xHAR.135	ACACATTCTCTGCAGCTCGC	chr11	8357253	8357276
2xHAR_100	2xHAR.51	TTGGGAGCAGTTATAATGGG	chr2	219863296	219863319
2xHAR_101	2xHAR.510	CACCCCGCATGAATGCGGCT	chr5	171667996	171668019
2xHAR_102	2xHAR.510	CCTCGCCTTTAGGAGTGCTC	chr5	171667827	171667850
2xHAR_103	2xHAR.531	ATACCACGCCTCATCCGTGG	chr3	193702473	193702496
2xHAR_104	2xHAR.531	CAGCTGGCGAAACGTACCAA	chr3	193701914	193701937
2xHAR_105	2xHAR.536	CAGGATTTGAAGCGTGCCTA	chr3	67897647	67897670
2xHAR_106	2xHAR.536	TAAGGCCTAACTAGTGGCTA	chr3	67897724	67897747
2xHAR_107	2xHAR.62	GAGGCTATCCGGGGATCGCT	chr11	118925411	118925434
2xHAR_108	2xHAR.62	GTATTGAGATCAAGGCGTCC	chr11	118925373	118925396
2xHAR_109	2xHAR.65	TAAGTACTTGCGATCCACGT	chr21	16456368	16456391
2xHAR_11	2xHAR.165	ATATGCCTTCTAACTTAGTC	chr7	13834615	13834638
2xHAR_110	2xHAR.65	CAGTGAGGTTTCGTTCACTA	chr21	16456265	16456288
2xHAR_111	2xHAR.67	GAGTTAAGTCTCCAATCGAT	chr18	28731813	28731836
2xHAR_112	2xHAR.67	ACCTCCATAAACCTATCGAT	chr18	28731802	28731825
2xHAR_113	2xHAR.70	AGCTAGACTAGGTTTCGTAA	chr5	164833000	164833023
2xHAR_114	2xHAR.70	CACATCAATGCAGGCTAATC	chr5	164833179	164833202
2xHAR_115	2xHAR.82	GTTAGACCTGCAGTTCGTTA	chr14	28131138	28131161
2xHAR_116	2xHAR.82	CTCACTGCACATAAACTCGA	chr14	28130373	28130396
2xHAR_117	2xHAR.87	CTGGGACCAAGTTCGGCTTC	chr11	115777449	115777472
2xHAR_118	2xHAR.87	GCAGTTTCTGCAGAGCGTTC	chr11	115777574	115777597
2xHAR_119	2xHAR.99	GTAACGTGTGCCGCGTCGTG	chr16	79417839	79417862
2xHAR_12	2xHAR.165	TGATTGCTGTTACTCACGAA	chr7	13834727	13834750
2xHAR_120	2xHAR.99	AAAATACGGATGCGTTATCG	chr16	79417865	79417888
2xHAR_13	2xHAR.17	CGGAGGTAATAATGTCCGAC	chr16	7422378	7422401
2xHAR_14	2xHAR.17	AGAAACTCGGCGCTACACAT	chr16	7422736	7422759
2xHAR_15	2xHAR.177	CTGAATCTTGTCCGTGACTA	chr1	38222165	38222188
2xHAR_16	2xHAR.177	CGACTCATTGGCGATAATTT	chr1	38222199	38222222
2xHAR_17	2xHAR.180	TCCCGGTAGGTCAGATCCCG	chr14	104552544	104552567
2xHAR_18	2xHAR.180	GACCTGACGGCAGTCCCGGT	chr14	104552531	104552554
2xHAR_19	2xHAR.183	CAGAAGTACATTGTCGAAGC	chr2	11391952	11391975
2xHAR_2	2xHAR.116	ACCGCTAAGCCGTGGGCTAG	chr11	116174341	116174364
2xHAR_20	2xHAR.183	GGGTCCAGGCACACTCGGTC	chr2	11391549	11391572
2xHAR_21	2xHAR.186	CAACCGCCTGCAGATAATGC	chr22	46845066	46845089
2xHAR_22	2xHAR.186	GAGCTGGAGATCCACGAACC	chr22	46845518	46845541
2xHAR_23	2xHAR.20	TGATGCCGCGATTACGCCGG	chr2	118310207	118310230
2xHAR_24	2xHAR.20	CGGCTTGTCGGGCACGTTCG	chr2	118310244	118310267
2xHAR_25	2xHAR.213	CGCATACTGAGTGCGTTGCG	chrX	137429908	137429931
2xHAR_26	2xHAR.213	GTCCTAACAACGCGGGTGAA	chrX	137429715	137429738
2xHAR_27	2xHAR.215	CTTGTTTCATTTATACCGCG	chr10	7320345	7320368
2xHAR_28	2xHAR.215	AAAGCTTGACAACGCCAACT	chr10	7320122	7320145
2xHAR_29	2xHAR.223	GCACATTTACATACTCTCGA	chr14	33660819	33660842
2xHAR_3	2xHAR.128	GGAATGCTTGCGCGTGCAGC	chr16	7227596	7227619
2xHAR_30	2xHAR.223	GCCACCATATCTAGACGGCA	chr14	33662164	33662187
2xHAR_31	2xHAR.234	CGCCCCCGCTACATGGTTTA	chr1	19361555	19361578
2xHAR_32	2xHAR.234	TGAGAGTGAGTCGCTGGCGA	chr1	19361916	19361939
2xHAR_33	2xHAR.235	TTTAGGTATGTTGTAATCGA	chr11	22491765	22491788
2xHAR_34	2xHAR.235	GGAATCATGCACAGATGCGC	chr11	22491947	22491970
2xHAR_35	2xHAR.238	TCTGGTTAGAAATCGGTGGC	chr2	121075581	121075604
2xHAR_36	2xHAR.238	TGGGAATTGCCACGAAGTGC	chr2	121075078	121075101
2xHAR_37	2xHAR.24	CAATTGACGCGGTTCTAGCT	chr7	134695774	134695797
2xHAR_38	2xHAR.24	TGATTTGGGCACATCCGGTA	chr7	134695673	134695696
2xHAR_39	2xHAR.240	ACCACGGTATTCACACGAAA	chr2	144477685	144477708
2xHAR_4	2xHAR.128	AAGTGCTTTATTAATACGGT	chr16	7227432	7227455
2xHAR_40	2xHAR.240	GCACCTAGCTCTAATAGCTC	chr2	144477715	144477738
2xHAR_41	2xHAR.256	GATCATGTACCCTCAGTCGC	chr12	113561538	113561561
2xHAR_42	2xHAR.256	GTCACCTAGATTAATGGCCC	chr12	113561298	113561321
2xHAR_43	2xHAR.258	AATTCAATTGGACGACCCAC	chr15	96649061	96649084
2xHAR_44	2xHAR.258	TAATCCAGTGGTATTCACGA	chr15	96648908	96648931
2xHAR_45	2xHAR.274	TTGGTCGCCTTCAGTTACCG	chr1	243476173	243476196
2xHAR_46	2xHAR.274	ACATGGAACTATCAGACGCA	chr1	243476636	243476659
2xHAR_47	2xHAR.287	AGGTCATCGTCAATCCATTT	chr4	23874355	23874378
2xHAR_48	2xHAR.287	CTTTAAACCTTGGTCATGTC	chr4	23874643	23874666
2xHAR_49	2xHAR.3	GAATAGACGCGGCTAATGAC	chr2	235865302	235865325
2xHAR_5	2xHAR.13	AGGTGGTATGTGTAGCGCCA	chr20	37851117	37851140
2xHAR_50	2xHAR.3	AGTAATGCCGACGAGATGTA	chr2	235864925	235864948
2xHAR_51	2xHAR.30	CAACTAAGACGGCTCTGCGG	chr4	181659989	181660012
2xHAR_52	2xHAR.30	CTTAATGCCTCTTACGTTAC	chr4	181660733	181660756
2xHAR_53	2xHAR.305	TTTATCCGTGCAATGCTCCG	chr1	3173407	3173430
2xHAR_54	2xHAR.305	GCCCAGATGCTGCTTAGCGC	chr1	3173101	3173124
2xHAR_55	2xHAR.310	GTTTCGCACCACGAGTGACA	chr18	74902324	74902347
2xHAR_56	2xHAR.310	CTACACAGCTCAGATCCCGG	chr18	74902346	74902369
2xHAR_57	2xHAR.313	ATGATAAATAGTCGACAGCT	chr2	204265295	204265318
2xHAR_58	2xHAR.313	TTCCATGTTGCGTGTGGTAC	chr2	204264842	204264865
2xHAR_59	2xHAR.33	TCGGTCGCCGAACCGGGAAC	chr16	79165827	79165850
2xHAR_6	2xHAR.13	CGCCAAGGTGCCATTTCCGC	chr20	37851102	37851125
2xHAR_60	2xHAR.33	GCAGTGAAAGCGTGCTTCTC	chr16	79165600	79165623
2xHAR_61	2xHAR.332	ATACTCGACGCTAGCACTCC	chr10	125124310	125124333
2xHAR_62	2xHAR.332	GAGAAGCAGGGGCGTAGCTC	chr10	125124160	125124183
2xHAR_63	2xHAR.333	TCCGCCGAGCGGGAGATTTA	chr4	128553457	128553480
2xHAR_64	2xHAR.333	CTGAAGTGACCTCCGCCGAG	chr4	128553446	128553469
2xHAR_65	2xHAR.341	ATCTGCGGGATCGGCCGGGT	chr15	96409794	96409817
2xHAR_66	2xHAR.341	CCGGACCGCAGTAATCCCGG	chr15	96409400	96409423
2xHAR_67	2xHAR.346	CCATTAGGGAGGCACGTCAC	chr11	8362636	8362659
2xHAR_68	2xHAR.346	GCCATTTGTGGCTAATAGTG	chr11	8362602	8362625
2xHAR_69	2xHAR.352	TGAATTCTAGAATAAATCGC	chr21	20574519	20574542
2xHAR_7	2xHAR.132	TGTGATCTTTCAGCGCTATT	chr10	8504793	8504816
2xHAR_70	2xHAR.352	GGCATTTATTTCAGTCAGCG	chr21	20574600	20574623
2xHAR_71	2xHAR.377	GTCCCTTCACAATTATCGCA	chr5	168886341	168886364
2xHAR_72	2xHAR.377	TAGTGTCTCCCCTTTCACGA	chr5	168886546	168886569
2xHAR_73	2xHAR.385	GCGATCTGTCGGGAACAGTC	chr7	25317960	25317983
2xHAR_74	2xHAR.385	TGATGGTTGGTGCGATCTGT	chr7	25317949	25317972
2xHAR_75	2xHAR.39	CTGCTCTGGTCACGCTAAAG	chr2	21252172	21252195
2xHAR_76	2xHAR.39	AGATCTTAAAATCGGGTGCT	chr2	21252137	21252160
2xHAR_77	2xHAR.413	AAGCAGGCGAAACCCTATAG	chr20	53004040	53004063
2xHAR_78	2xHAR.413	CTTAATGGTCAATCACTAGT	chr20	53003592	53003615
2xHAR_79	2xHAR.419	GGGAACCCGCGTGATAATTT	chr10	123513982	123514005
2xHAR_8	2xHAR.132	GACACTCAGGCTAATCTTAC	chr10	8505348	8505371
2xHAR_80	2xHAR.419	TTCACATTTGGGTGCAACAA	chr10	123514280	123514303
2xHAR_81	2xHAR.435	AAGAAGGTTAACGGTAGTAC	chr2	204082340	204082363
2xHAR_82	2xHAR.435	GTTAGCCATCATCTCCCGTG	chr2	204082653	204082676
2xHAR_83	2xHAR.437	TGTTGGGAGCATCTATCGGC	chr16	7395965	7395988
2xHAR_84	2xHAR.437	GACGGGAAAATTTCACCCGC	chr16	7395816	7395839
2xHAR_85	2xHAR.446	TCTAAGTCCCGCTGCCCAAC	chr11	131652704	131652727
2xHAR_86	2xHAR.446	GCACTCCAGACCCTCCGATC	chr11	131652820	131652843
2xHAR_87	2xHAR.471	ACAGTGTCAACATTACTACC	chr10	11035975	11035998
2xHAR_88	2xHAR.471	TATCCCAGCTTTCCAGAACG	chr10	11035427	11035450
2xHAR_89	2xHAR.487	GGAATCAGACCTCCGTGAAC	chr3	187572622	187572645
2xHAR_9	2xHAR.135	CGCGCCGCGCGCTGCTAATT	chr11	8357227	8357250
2xHAR_90	2xHAR.487	AGTCTGAAGGGCACGTGAAC	chr3	187572113	187572136
2xHAR_91	2xHAR.49	TAGGTCATACTGCACATTCG	chr2	66686896	66686919
2xHAR_92	2xHAR.49	CTGAGGCAAGGCTAAATTGC	chr2	66686449	66686472
2xHAR_93	2xHAR.491	CATTCATTCCAGTGTCGGGG	chr12	92363613	92363636
2xHAR_94	2xHAR.491	TCAGCCTCATCTCCAATCGT	chr12	92363734	92363757
2xHAR_95	2xHAR.492	TCAGGAGCGGCGCGCTTTAT	chr1	44274282	44274305
2xHAR_96	2xHAR.492	GCGCTTTATGGGCTAGTCAA	chr1	44274293	44274316
2xHAR_97	2xHAR.509	GCGGCCTTCTACTTTACGGC	chr9	16064807	16064830
2xHAR_98	2xHAR.509	ACCTTGTAAAATCGGGTCCC	chr9	16065089	16065112
2xHAR_99	2xHAR.51	CAATATTTGGCCACCGGCTT	chr2	219863276	219863299
cont_DLGAP-prox	cont_DLGAP-prox	ACACAAAATTTCAAATTTA	chr6	35139884	35139901
cont_GRN	cont_GRN	GTGCCCAAGGACCGCGGAGT	chr17	44345307	44345325
cont_RAB1A	cont_RAB1A	GCCGGCGAACCAGGAAATA	chr2	65130111	65130129
cont_TFRC	cont_TFRC	GCTCAGAGCGTCGGGATATC	chr3	196082075	196082093
cont_UBQLN	cont_UBQLN	GTGCGCGCGGTCGGATCACA	chrX	56563610	56563629
HACNS_1	HACNS105	GGACTGCATTTGTCGTCCAT	chr12	3138077	3138100
HACNS_10	HACNS15	TGATGAGTTTGCAAGTCGCC	chr11	127143551	127143574
HACNS_100	HACNS635	CTAACATGCTGGCCCGTGAT	chr1	63088115	63088138
HACNS_101	HACNS636	GATCTGACCGGTATGCCTGA	chr9	26220269	26220292
HACNS_102	HACNS636	TCCATGAAATGTGCATCGCA	chr9	26219707	26219730
HACNS_103	HACNS643	AACGGATTATGCAACGCAAC	chr13	94947486	94947509
HACNS_104	HACNS643	GCTGCCACCGTGGGTACACC	chr13	94947790	94947813
HACNS_105	HACNS656	AACTACCCACCCCCGGGGTT	chr20	39083856	39083879
HACNS_106	HACNS656	CTCTCAGGCCCATCCATTAG	chr20	39084033	39084056
HACNS_107	HACNS659	GGGTCAGTCTAGATAAACGA	chr6	22118197	22118220
HACNS_108	HACNS659	TAATCAGTAGAGCACGACAA	chr6	22117472	22117495
HACNS_109	HACNS67	GGTATATTCTTGTGACTCGA	chr14	89749627	89749650
HACNS_11	HACNS155	TTATCTTGGTAGGAGCCGTA	chr15	69848662	69848685
HACNS_110	HACNS67	CGAGGGGACGATCATGGAAC	chr14	89749610	89749633
HACNS_111	HACNS671	ACACATTAGCAAGCAACGTT	chr5	133364534	133364557
HACNS_112	HACNS671	GTGGCAGCAGGCCACCGCAA	chr5	133364400	133364423
HACNS_113	HACNS674	CACCCGCGTTTGCAGACTAA	chr12	113880971	113880994
HACNS_114	HACNS674	AACTGGGGCGCTGCTCTAAT	chr12	113881084	113881107
HACNS_115	HACNS682	TGGCCCGGACCTACACGGGC	chr16	73539714	73539737
HACNS_116	HACNS682	TATAGGTTTCCTCGATAACA	chr16	73539609	73539632
HACNS_117	HACNS684	GATGAGTTTATTGCGTCAGC	chr11	19785623	19785646
HACNS_118	HACNS684	TCTGTCCACGGAGTAATGTC	chr11	19785685	19785708
HACNS_119	HACNS686	TTCGTATCCGTGCAAGCATA	chr2	200173457	200173480
HACNS_12	HACNS155	ATAGAAGAGCAGTCGGTTTA	chr15	69848358	69848381
HACNS_120	HACNS686	TGGCAGAGGATTCGGACCCT	chr2	200173204	200173227
HACNS_121	HACNS694	TATGAGCTTATATGACGTAG	chr12	53803334	53803357
HACNS_122	HACNS694	ACCCACATTTGGGGACGAAT	chr12	53803081	53803104
HACNS_123	HACNS698	CCCCTGATTTATACAGTCGA	chr11	115285144	115285167
HACNS_124	HACNS698	GCTGAGGGTGAATGCTTCGT	chr11	115284979	115285002
HACNS_125	HACNS703	GTGTTAAACTTTACCACCGA	chr1	81028176	81028199
HACNS_126	HACNS703	AGTCTTATAGGAAACCACGC	chr1	81028743	81028766
HACNS_127	HACNS71	GTTGCTACCTGTGCCTAGCG	chr8	143480070	143480093
HACNS_128	HACNS71	GAATTACAGAGCCTTCCGTG	chr8	143479421	143479444
HACNS_129	HACNS712	TGTGAGAATCGTGCGTGTCC	chr4	168744211	168744234
HACNS_13	HACNS174	ATATGGTATAATCCGCTAAC	chr7	70552359	70552382
HACNS_130	HACNS712	GATACATGGCGGTCTCCTGA	chr4	168743822	168743845
HACNS_131	HACNS719	GCTGTGAATACGGTTATCGC	chr2	175569085	175569108
HACNS_133	HACNS719	GGAGGTAGGGGGTACCCATA	chr2	175569595	175569618
HACNS_135	HACNS722	GGGTCCTGCTACAAATTGGT	chr3	117758369	117758392
HACNS_136	HACNS722	TACTATATGGTGCATCCTAT	chr3	117758870	117758893
HACNS_137	HACNS734	CCACTACTTGAAATTCCGTT	chr3	76987116	76987139
HACNS_138	HACNS734	AGTTCCACACTGCCGTGTAG	chr3	76987330	76987353
HACNS_139	HACNS735	ATTACTACCCCTTCTGTCGA	chr1	11447863	11447886
HACNS_14	HACNS174	TTAGACATCGTTGTTGTGCT	chr7	70552499	70552522
HACNS_140	HACNS735	CCCTAATTCTGGGGACGGTT	chr1	11448172	11448195
HACNS_141	HACNS754	CAAACATTCGTGCCGATCAT	chr16	51019572	51019595
HACNS_142	HACNS754	GGCAGCTCAGATGATCCGAA	chr16	51019617	51019640
HACNS_143	HACNS76	CCTACTGCCAAGAAGCCGAT	chr9	1202045	1202068
HACNS_144	HACNS76	ACATATTTAGGTTTGATCGT	chr9	1201609	1201632
HACNS_145	HACNS761	GACTGAGGAAGCGATTTCTA	chr18	55078509	55078532
HACNS_146	HACNS761	AAGAATGCTATTAAGAGTCG	chr18	55078373	55078396
HACNS_147	HACNS762	CTTTCCCGATCTAATATCGA	chr6	100456182	100456205
HACNS_148	HACNS762	TCGCCAAGAACGGGCCTAAA	chr6	100456991	100457014
HACNS_149	HACNS763	AGATGTCAAACTTCCTCGAG	chr13	106295017	106295040
HACNS_15	HACNS188	TTTGCCAGCGGCCGTTGTGC	chr13	104144453	104144476
HACNS_150	HACNS763	ATGGCCTCGGTATTGGATGC	chr13	106294804	106294827
HACNS_151	HACNS772	CCGCTCGATCACCCCCTGAT	chr17	65438682	65438705
HACNS_152	HACNS772	ACGCATCCTGTTTGTGACGA	chr17	65439044	65439067
HACNS_153	HACNS780	GAGATTGCCCAGTCGTTCAA	chr14	34183818	34183841
HACNS_154	HACNS780	TGTGGGATGAACCGAGTATC	chr14	34183781	34183804
HACNS_155	HACNS786	AGGTATGCTTGGTGCACGTA	chr18	5964723	5964746
HACNS_156	HACNS786	GACGATTAGCCAGTAGAGTC	chr18	5964429	5964452
HACNS_157	HACNS798	TAAATCGGTTGGTGAGTCGT	chr1	216183503	216183526
HACNS_158	HACNS798	ATGCCGCATCTTAAATCGGT	chr1	216183514	216183537
HACNS_159	HACNS805	ACTTAACAGCTGGGGTTCGT	chr8	121785082	121785105
HACNS_16	HACNS188	TGTGAAACTGGCGACTTAAG	chr13	104143892	104143915
HACNS_160	HACNS805	CAGCCCTTGTCAAGCTTACT	chr8	121784576	121784599
HACNS_161	HACNS839	TTTATTCCGGATAGAATCGA	chr11	131797458	131797481
HACNS_162	HACNS839	TCCATGATAACAATGGCGAC	chr11	131798271	131798294
HACNS_163	HACNS851	GTACTATCAGGGAATTCGCA	chr2	58951939	58951962
HACNS_164	HACNS851	GTGACGGTAGAAAGTTAACC	chr2	58952154	58952177
HACNS_165	HACNS858	TCCCCCGTCAGATTTCCGGC	chr11	119980862	119980885
HACNS_166	HACNS858	CTGAGCTGAACAACTGGCCG	chr11	119980803	119980826
HACNS_167	HACNS860	CGCTTAATGCACATCACGCC	chr11	33906741	33906764
HACNS_168	HACNS860	CAGCTAGTTAGTGTCGGATG	chr11	33907280	33907303
HACNS_169	HACNS865	CCTAGCCTACGAAACGTAAA	chr9	16626652	16626675
HACNS_17	HACNS196	TTTAGGGGTTCGCTTGCTGC	chr20	15513221	15513244
HACNS_170	HACNS865	ACAGGCCGAACCATATTCTT	chr9	16627405	16627428
HACNS_171	HACNS870	TGTTGTTATATGCGGCTGTT	chr3	108006276	108006299
HACNS_172	HACNS870	GCCTCTGTGACTATGAGCCG	chr3	108006142	108006165
HACNS_173	HACNS880	TGTGAGAGGCTTAATACGTG	chr5	126924322	126924345
HACNS_174	HACNS880	TCATTAAACTTAAATAGCCG	chr5	126924839	126924862
HACNS_175	HACNS901	ACGCCAACTGTTAGAAGCGT	chrX	31994116	31994139
HACNS_176	HACNS901	AATTATCATGCTGTCGAGTT	chrX	31994016	31994039
HACNS_177	HACNS909	AGGGCTGACCGGTACCGCTG	chr20	39616208	39616231
HACNS_178	HACNS909	AGCCCATGGACCTTAGTTAT	chr20	39616690	39616713
HACNS_179	HACNS915	CTCTTAGTACACGTTAGCAG	chr2	153125720	153125743
HACNS_18	HACNS196	GTGTAAACCGGCTTCAGTAA	chr20	15512666	15512689
HACNS_180	HACNS915	TTAGTCCTGCGCACTATTAT	chr2	153125497	153125520
HACNS_181	HACNS924	ATCCACCAAACAAACTGCGG	chr15	66105803	66105826
HACNS_182	HACNS924	CACTACTAGAGGATTAATGC	chr15	66105375	66105398
HACNS_183	HACNS925	AGTAAAGATAACCGATCAGG	chr2	66926721	66926744
HACNS_184	HACNS925	AATGCATCACTCGGGTATTC	chr2	66926806	66926829
HACNS_185	HACNS927	TACTGCCATCTGAAACCGTA	chr11	131814484	131814507
HACNS_186	HACNS927	AGTAGGCACTGTTACGAATG	chr11	131813895	131813918
HACNS_187	HACNS938	CACTTAGCCTCAAATTAGCG	chr11	30719638	30719661
HACNS_188	HACNS938	AAATATAATATCGGTGCAAT	chr11	30719804	30719827
HACNS_189	HACNS96	AGCTGCATTTCTCGTACGCT	chr14	33350069	33350092
HACNS_19	HACNS198	CAGAAGGCCGCCCGTCCAGC	chr6	107668926	107668949
HACNS_190	HACNS96	TTTGAGCAGGGATCCAACAC	chr14	33349785	33349808
HACNS_191	HACNS962	TGGCTCACGGGAGTGTCGTC	chr20	46225123	46225146
HACNS_192	HACNS962	TGACTGTCAAGAAAGGGCGC	chr20	46224889	46224912
HACNS_193	HACNS964	AATTGATTCAGCATACGGCT	chrX	10990936	10990959
HACNS_194	HACNS964	GAGGGTCTTGCGTTTATGAC	chrX	10991268	10991291
HACNS_195	HACNS975	ACATACTACAAACGACATAC	chr3	118821477	118821500
HACNS_196	HACNS975	TCTGTATAGGCTACCAGAGT	chr3	118822009	118822032
HACNS_197	HACNS976	TGGGGTTGCTATAGCAACGA	chr16	17850800	17850823
HACNS_198	HACNS976	CGTAATTATGCACCCTGCAT	chr16	17851103	17851126
HACNS_199	HACNS99	GGTTGTTATATCCAGACCGC	chr16	20237235	20237258
HACNS_2	HACNS105	CATTCCAGAACGGGCACCGC	chr12	3138117	3138140
HACNS_20	HACNS198	CCCACCTCCACACCGCTGTA	chr6	107669247	107669270
HACNS_200	HACNS99	ACATAGTTGCTCCAGCGGTC	chr16	20237224	20237247
HACNS_201	HACNS10	TATCTATAGCGCCTCAGTAA	chr1	116311790	116311809
HACNS_202	HACNS10	CTATCTATAGCGCCTCAGTA	chr1	116311789	116311808
HACNS_203	HACNS968	ATGATAGATGGAACATTCGG	chr16	64313119	64313138
HACNS_204	HACNS968	TGATAGATGGAACATTCGGA	chr16	64313118	64313137
HACNS_21	HACNS205	GGCTCCTCTGCATAATGACG	chr6	97850973	97850996
HACNS_22	HACNS205	AATTTATATGTACAGAGCGT	chr6	97850614	97850637
HACNS_23	HACNS238	GCTCCCGGATTAGGAGACGA	chr2	157785374	157785397
HACNS_24	HACNS238	AGGTGTCAGTCTCTCGGATA	chr2	157785664	157785687
HACNS_25	HACNS239	GAGCCGAAGCCACGTCTCGC	chr13	52925931	52925954
HACNS_26	HACNS239	ATTATGTTTCACGTCACTCA	chr13	52925903	52925926
HACNS_27	HACNS255	ATTGACAATGCAATACCCGC	chr15	97602932	97602955
HACNS_29	HACNS259	GCAGTGGCGAGAACCAACGT	chr2	142718659	142718682
HACNS_3	HACNS125	TGAGCTCCATACATTTCGCG	chr7	33594325	33594348
HACNS_30	HACNS259	GAACTTAGGGTACCATATAG	chr2	142718491	142718514
HACNS_31	HACNS278	TATGAACGCCCCGAGATTGC	chr10	117748384	117748407
HACNS_32	HACNS278	GGTGCTCAGACGTCGCCAGC	chr10	117748356	117748379
HACNS_33	HACNS295	GAATCAGGGGCTACCGAGCT	chr13	40087254	40087277
HACNS_34	HACNS295	GGAAGTGACACCTCTCCGTT	chr13	40087139	40087162
HACNS_35	HACNS325	GACCTCCCATCGTACCTTTC	chr2	205136261	205136284
HACNS_36	HACNS325	TAAAATCTGTCCCGGATGGC	chr2	205136005	205136028
HACNS_37	HACNS33	GCACTAAACTGCGGAATCGA	chr4	1611976	1611999
HACNS_38	HACNS33	GGATCAATGCCGCCGGTCAA	chr4	1611926	1611949
HACNS_39	HACNS332	ATCTGTGGCACTTCACGAAG	chr5	141719225	141719248
HACNS_4	HACNS125	CATTTCGCGGGGCATCCTAT	chr7	33594336	33594359
HACNS_40	HACNS332	AGTGTATTAACGATTCACTC	chr5	141719181	141719204
HACNS_41	HACNS336	CATGCTGCTAGAGCGCAATG	chr13	43315264	43315287
HACNS_42	HACNS336	CTGGGCATTTCATTCCGGTA	chr13	43315860	43315883
HACNS_43	HACNS368	GCATATTATCGCCGCGCGGA	chr18	78430176	78430199
HACNS_44	HACNS368	TTACGGTGCCCTCGACAGCG	chr18	78430640	78430663
HACNS_45	HACNS377	AGATTCCTAAGCACATCCGA	chr9	3646604	3646627
HACNS_46	HACNS377	TGGCATGTGAAAGCCGTTGT	chr9	3647028	3647051
HACNS_47	HACNS38	ATCCATTGTCACAGGCGTAT	chr13	99926297	99926320
HACNS_48	HACNS38	TTGAATTACGGGGGCCCGTG	chr13	99926261	99926284
HACNS_49	HACNS383	AGAATGCTTAATGGGGACCG	chr1	237044404	237044427
HACNS_5	HACNS129	CTGCCTGCAGTGGCTAACGA	chr12	67893340	67893363
HACNS_50	HACNS383	CATCAGCCAGCACGTTCCCT	chr1	237044421	237044444
HACNS_51	HACNS420	CTATAAATGCTCCGACAAAC	chr18	61471723	61471746
HACNS_52	HACNS420	GCAATTAAGATCCCGTTTGT	chr18	61471712	61471735
HACNS_53	HACNS423	ACGATTCTGAGGGTACGCCA	chr8	63704282	63704305
HACNS_54	HACNS423	TAATTATGATAATCGGTCCC	chr8	63704265	63704288
HACNS_55	HACNS426	ACCCCCTCATGATTTATGCG	chr7	101606216	101606239
HACNS_56	HACNS426	CTCAAGGATATGTACCCCCC	chr7	101606571	101606594
HACNS_57	HACNS439	TCTTTCCCGCCAAGTTCGTG	chr4	152197044	152197067
HACNS_58	HACNS439	GGGGGAAACCCTTACAGCGC	chr4	152197063	152197086
HACNS_59	HACNS442	AATTTAGGCTGTAGCTCATA	chrX	31187930	31187953
HACNS_6	HACNS129	GCTATCTTGGTAGCTTCATA	chr12	67893480	67893503
HACNS_60	HACNS442	CAGTGGAGAGATCGAACAGC	chrX	31187868	31187891
HACNS_61	HACNS454	CACTACCGATAATATGCACG	chr2	171574241	171574264
HACNS_62	HACNS454	TGCGCAGCCTCAGTCGCCCG	chr2	171574298	171574321
HACNS_63	HACNS457	AATCACTCCGATAAAAACGG	chr2	236180604	236180627
HACNS_64	HACNS457	AACCCTGCGGAAGATTGAAT	chr2	236181090	236181113
HACNS_65	HACNS464	CCACTGGGGAGGGATACCTA	chr8	20819230	20819253
HACNS_66	HACNS464	AACATACCCAGTAAACCGAA	chr8	20819081	20819104
HACNS_67	HACNS480	TGGCTCCTAGTTTCGACAGC	chr10	78574413	78574436
HACNS_68	HACNS480	CAACTGCGTGGATGTCGATG	chr10	78574367	78574390
HACNS_69	HACNS497	CACATATCTATACGCGGCTA	chr11	133663658	133663681
HACNS_7	HACNS149	ACCCCCTACCTGTGACGGTC	chr17	77782801	77782824
HACNS_70	HACNS497	TGAGAGGGTGGCACCACCGA	chr11	133663755	133663778
HACNS_71	HACNS50	CCGTGCGGAGGAACACGTCG	chr7	25860780	25860803
HACNS_72	HACNS50	GCAAATGCACTGGACCGCTT	chr7	25860673	25860696
HACNS_73	HACNS52	AGTATTTGTGTTCTCCGGAA	chr15	60375262	60375285
HACNS_74	HACNS52	TCTAGTTATTTGGACCCATA	chr15	60375463	60375486
HACNS_75	HACNS522	CTTCCAGCTACATCGGTACG	chr11	40694096	40694119
HACNS_76	HACNS522	GCATCCTGATTTGCCCTGCG	chr11	40693955	40693978
HACNS_77	HACNS544	ATGTATGTGATGAGTCGCGT	chr14	81681102	81681125
HACNS_78	HACNS544	GCTTTCAGAAGTTCTCAGCG	chr14	81681465	81681488
HACNS_79	HACNS549	TCTGAAGGCCGTACACATAC	chr6	19976184	19976207
HACNS_8	HACNS149	CTCTGTGGAGCGTCGGCTGG	chr17	77782316	77782339
HACNS_80	HACNS549	TAGAACAGGTGTCTATCGCT	chr6	19976434	19976457
HACNS_81	HACNS551	TTGAGACGCTGTGGCATTAT	chr9	80077059	80077082
HACNS_82	HACNS551	AGTGATGGGGGTGATCCTCG	chr9	80076389	80076412
HACNS_83	HACNS563	AATGTTGGACGGCCGCAGAC	chr16	80122216	80122239
HACNS_84	HACNS563	CTGGCCTGAATGTTTCGTGC	chr16	80122131	80122154
HACNS_85	HACNS567	TTAAGCTGATATTTAGACGA	chr13	70958850	70958873
HACNS_86	HACNS567	TGATGGTCCACAGACTCAAT	chr13	70959226	70959249
HACNS_87	HACNS579	ATGGCACGTGCCTCGTGAGA	chr5	118565638	118565661
HACNS_88	HACNS579	AAAATTGAAACGACTTCGGC	chr5	118565468	118565491
HACNS_89	HACNS583	TATGCAGTAAAGTTGATCGC	chr10	61338084	61338107
HACNS_9	HACNS15	AATATCGGTCACCCTCGTCC	chr11	127143808	127143831
HACNS_90	HACNS583	ATGTACAAAATATGGCGACC	chr10	61337951	61337974
HACNS_91	HACNS584	GAAAGAGTCATCTGGCGAGT	chr6	101296373	101296396
HACNS_92	HACNS584	CAACAACAGCCGTGCACATC	chr6	101296422	101296445
HACNS_93	HACNS587	TAACCTGTTACCCGAAACCT	chr6	18697719	18697742
HACNS_94	HACNS587	AGATTCCAGCTGTAGGACGC	chr6	18697535	18697558
HACNS_95	HACNS588	GATACAGTCAATGCCCGTGT	chr15	78671537	78671560
HACNS_96	HACNS588	CAGCAGATTTCCCGGTGATT	chr15	78671813	78671836
HACNS_97	HACNS607	AGCTAATCACTCCGGCAAGT	chr3	5426183	5426206
HACNS_98	HACNS607	CAAGTGGGAAGCGACCCGGT	chr3	5426168	5426191
HACNS_99	HACNS635	ATTGCCGGCAGCTAGCGCTA	chr1	63088158	63088181
HAR_1	HAR106	TTAAAATTCATGTCGGTACC	chr18	37714635	37714658
HAR_10	HAR154	TCGATAAAACACAGTTGCGC	chr2	205892660	205892683
HAR_11	HAR156	GCTTCAAAGAAGCGCTCGGC	chr8	115779592	115779615
HAR_12	HAR156	TCCTACTCCCTATTCACCCG	chr8	115779862	115779885
HAR_13	HAR160	GACTCTGTTTAACACAACGA	chr7	26420747	26420770
HAR_14	HAR160	CTCTGCTTGTGGGGTAGCAC	chr7	26420657	26420680
HAR_15	HAR165	GCATGACTGCTGACTCCGAC	chr2	143824020	143824043
HAR_16	HAR165	CAGGCAGAGGGGCGTTAACC	chr2	143824159	143824182
HAR_17	HAR169	GGTGGTTTAGCACCTCAATA	chr2	176852745	176852768
HAR_18	HAR169	TTATTCCAATGGCCATGTCG	chr2	176852569	176852592
HAR_19	HAR17	TAGCATCAGCTCTAGCGTGA	chr6	51429335	51429358
HAR_2	HAR106	GCAGAGAACAGACGGGCTTA	chr18	37714826	37714849
HAR_20	HAR17	ATATCATTAGTCCTAGTGTA	chr6	51429241	51429264
HAR_21	HAR172	TACCACACAAGCATCACGTA	chr11	116053499	116053522
HAR_22	HAR172	CCACAAAAGGGCCGGCATTA	chr11	116053379	116053402
HAR_23	HAR181	TAGACTGAAATCATCTGCGT	chr11	114928217	114928240
HAR_24	HAR181	TGCAATGTGACACGAGACAT	chr11	114928455	114928478
HAR_25	HAR184	CCTCTGTTTAGTAACGGTAC	chr9	79936805	79936828
HAR_26	HAR184	GGTTATCCACGCTCCAACTC	chr9	79936149	79936172
HAR_27	HAR190	CTTGCAGCCCGACCTTAATC	chr18	45292099	45292122
HAR_28	HAR190	GGGTTTCTCCGGGGGCGGTT	chr18	45291810	45291833
HAR_3	HAR108	CTGAGGCCCGATCCCTCCGA	chr16	73483156	73483179
HAR_31	HAR198	ACGTTACATGCAGCTCGCAC	chr8	37298529	37298552
HAR_32	HAR198	TAATGAGAGGTTATTGCACG	chr8	37298290	37298313
HAR_33	HAR202	AAGTGAAAGATACTCGGGAC	chr14	33576796	33576819
HAR_34	HAR202	TTCTCGATTCGTATCAGAAG	chr14	33576726	33576749
HAR_35	HAR25	GATGCCTGATACGTCCTAAA	chr4	181351387	181351410
HAR_36	HAR25	ATAATGATTTGCAGCGACCA	chr4	181350736	181350759
HAR_37	HAR67	GCAGTAGGCATTATGACTAC	chr13	71799817	71799840
HAR_38	HAR67	TGGGCCACTTCTACTTAGTT	chr13	71799664	71799687
HAR_39	HAR93	CTGAAAAATAGAACCGCTTA	chr8	20977503	20977526
HAR_4	HAR108	CCCGGAGGAAGAGAACGCGT	chr16	73483183	73483206
HAR_40	HAR93	TCCTAGTGTGATAACTGTAG	chr8	20977045	20977068
HAR_5	HAR116	GCAAATCATACCTGGCGAGC	chr22	42318118	42318141
HAR_6	HAR116	TCTGGCAGGTAAGCGGGCCG	chr22	42318048	42318071
HAR_7	HAR149	GCTGCTCCATTTCACGAGGC	chr7	7772701	7772724
HAR_8	HAR149	TGCAAAGAACATACCGTATG	chr7	7772340	7772363
HAR_9	HAR154	CCACAGCGTTCTCGCGTTGT	chr2	205892324	205892347
NTC_10x	NTC_10x	AACGTGCTGACGATGCGGGC	NA	NA	NA
NTC1	NTC1	CGAATAGTATCGCGCAGTTT	NA	NA	NA
NTC2	NTC2	GTTGGATAACCGGTATAGCT	NA	NA	NA
NTC3	NTC3	ATTACGAACCGGGATCCACG	NA	NA	NA
NTC4	NTC4	GCTATTATTGCGAAGCGAGA	NA	NA	NA
NTC5	NTC5	TGCCTCGCGGTGCAGCGGTA	NA	NA	NA
