## Supplementary material for "Human Accelerated Regions regulate gene networks implicated in apical-to-basal neural progenitor fate transitions": Table S8

### Sheet: readme
Table showing the number of significant HAR effects (from the linear regression models) for each hdWGCNA module's expression in each direction (down- or upregulated).
Column Name	Description
Module	Module ID from hdWGCNA
Ontology	Descriptive label based on the enriched GO terms for each hdWGCNA model
nGene Members	Number of gene comprising the hdWGCNA module
nHAR KDs Negative Effect Size	Number of HAR perturbations resulting in significant downregulation on module expression (FDR < 0.05)
nHAR KDs Positive Effect Size	Number of HAR perturbations resulting in significant upregulation on module expression (FDR < 0.05)

### Sheet: Sheet1
Module	Ontology	nGene Members	nHAR KDs Negative Effect Size	nHAR KDs Positive Effect Size
M1	Neuronal	737	7	0
M2	Migration	546	0	1
M3	GTPase/Apical	457	13	0
M4	Mitochondria	307	0	6
M5	Polarity	300	6	0
M6	Mitosis	274	0	0
M7	DNA Replication	243	0	0
M8	ER/Translation	238	0	4
M9	Stress/Wnt	181	0	12
M10	Stress/Apoptosis	177	0	0
M11	mRNA Stability	148	6	0
M12	Telomere	135	0	0
M13	Migration	112	0	9
M14	Mitosis	111	1	0
M15	Oxidative Phosphorylation	110	0	17
M16	Sox2 Targets	53	0	1
