## Supplementary material for "Human Accelerated Regions regulate gene networks implicated in apical-to-basal neural progenitor fate transitions": Table S11

### Sheet: readme
Enrichment results from GSEA (pre-ranked analysis) for neuropyschiatric-disorder-associated gene sets (from Table S10) for the list of DEGs from 6 HAR perturbations. Negative enrichment represent terms enriched in downregulated genes; positive enrichments represent terms enriched in upregulated genes. For more information about GSEA, see: https://www.gsea-msigdb.org/gsea/doc/GSEAUserGuideTEXT.htm
Column Name	Description
NAME	GSEA geneset term
GS<br> follow link to MSigDB	GSEA geneset term
SIZE	Number of genes from term geneset present in DE gene list for HAR
ES	Enrichment Score -- the degree to which a geneset is overpresented at the top or bottom of the ranked DE genelist
NES	Normalized Enrichment Score -- ES score after normalization across all analyzed genesets
NOM p-val	Nominal P-Value
FDR q-val	FDR corrected P-Value
FWER p-val	Familywise-error rate
RANK AT MAX	Position in the ranked DE genelist where the maximum enrichment score occurred.
LEADING EDGE	Tags: Percentage of gene hits before/after the peak in the running enrichment score. List: Percentage of genes in the ranked gene list before/after the peak score. Signal: Enrichment strength (see gsea-msigdb.org)
HAR	HAR DE profile tested

### Sheet: GSEA_Negative_Enrichments
NAME	GS<br> follow link to MSigDB	SIZE	ES	NES	NOM p-val	FDR q-val	FWER p-val	RANK AT MAX	LEADING EDGE	HAR
SFARI_ASD_RISK_CAT_1	SFARI_ASD_RISK_CAT_1	29	-0.329763	-1.43884	0.0866261	0.216049	0.134	135	tags=38%, list=21%, signal=46%	2xHAR.67
HP_DECREASED_HEAD_CIRCUMFERENCE	HP_DECREASED_HEAD_CIRCUMFERENCE	71	-0.22894	-1.2752	0.158416	0.258488	0.305	177	tags=38%, list=27%, signal=46%	2xHAR.67
HP_INTELLECTUAL_DISABILITY_SEVERE	HP_INTELLECTUAL_DISABILITY_SEVERE	22	-0.282932	-1.11891	0.344037	0.33059	0.529	87	tags=27%, list=13%, signal=30%	2xHAR.67
SFARI_ASD_RISK_CAT_1	SFARI_ASD_RISK_CAT_1	24	-0.391027	-1.60072	0.025974	0.116311	0.07	237	tags=54%, list=28%, signal=73%	2xHAR.70
HP_INTELLECTUAL_DISABILITY_SEVERE	HP_INTELLECTUAL_DISABILITY_SEVERE	27	-0.318244	-1.38252	0.120444	0.204137	0.242	125	tags=30%, list=15%, signal=34%	2xHAR.70
HP_DECREASED_HEAD_CIRCUMFERENCE	HP_DECREASED_HEAD_CIRCUMFERENCE	92	-0.181887	-1.07402	0.358187	0.500396	0.666	76	tags=14%, list=9%, signal=14%	2xHAR.70
HP_LISSENCEPHALY	HP_LISSENCEPHALY	19	-0.242217	-0.898189	0.606557	0.610715	0.857	42	tags=16%, list=5%, signal=16%	2xHAR.70
SFARI_ASD_RISK_CAT_1	SFARI_ASD_RISK_CAT_1	31	-0.488347	-2.14231	0	0	0	425	tags=65%, list=32%, signal=93%	2xHAR.223
DDD_DE_NOVO_GENES	DDD_DE_NOVO_GENES	17	-0.472585	-1.72877	0.0210158	0.0268211	0.041	425	tags=65%, list=32%, signal=94%	2xHAR.223
HP_INTELLECTUAL_DISABILITY_SEVERE	HP_INTELLECTUAL_DISABILITY_SEVERE	47	-0.198347	-0.986061	0.441456	0.634374	0.839	418	tags=43%, list=32%, signal=60%	2xHAR.223
HP_DECREASED_HEAD_CIRCUMFERENCE	HP_DECREASED_HEAD_CIRCUMFERENCE	148	-0.12783	-0.815251	0.785196	0.740617	0.953	175	tags=15%, list=13%, signal=15%	2xHAR.223
DDD_DE_NOVO_GENES	DDD_DE_NOVO_GENES	22	-0.509204	-1.92451	0.00286123	0.0058	0.006	177	tags=45%, list=15%, signal=52%	HACNS105
SFARI_ASD_RISK_CAT_1	SFARI_ASD_RISK_CAT_1	52	-0.3908	-1.85698	0.00130548	0.00603333	0.011	327	tags=46%, list=27%, signal=60%	HACNS105
HP_INTELLECTUAL_DISABILITY_SEVERE	HP_INTELLECTUAL_DISABILITY_SEVERE	40	-0.371615	-1.67645	0.017038	0.0210889	0.06	525	tags=70%, list=43%, signal=119%	HACNS105
HP_DECREASED_HEAD_CIRCUMFERENCE	HP_DECREASED_HEAD_CIRCUMFERENCE	133	-0.152403	-0.881533	0.656805	0.628699	0.962	191	tags=18%, list=16%, signal=19%	HACNS105
SFARI_ASD_RISK_CAT_1	SFARI_ASD_RISK_CAT_1	61	-0.510428	-2.46801	0	0	0	409	tags=61%, list=25%, signal=78%	HAR181
HP_INTELLECTUAL_DISABILITY_SEVERE	HP_INTELLECTUAL_DISABILITY_SEVERE	56	-0.377702	-1.78837	0	0.00656514	0.01	460	tags=54%, list=28%, signal=72%	HAR181
HP_DECREASED_HEAD_CIRCUMFERENCE	HP_DECREASED_HEAD_CIRCUMFERENCE	201	-0.232243	-1.38516	0.0218978	0.1089	0.216	306	tags=28%, list=19%, signal=30%	HAR181
DDD_DE_NOVO_GENES	DDD_DE_NOVO_GENES	22	-0.364568	-1.36218	0.120782	0.0890694	0.235	409	tags=50%, list=25%, signal=66%	HAR181

### Sheet: GSEA_Positive_Enrichments
NAME	GS<br> follow link to MSigDB	SIZE	ES	NES	NOM p-val	FDR q-val	FWER p-val	RANK AT MAX	LEADING EDGE	HAR
HP_LISSENCEPHALY	HP_LISSENCEPHALY	26	0.547188	1.60072	0.0482399	0.157083	0.126	90	tags=27%, list=8%, signal=29%	2xHAR.183
HP_PRIMARY_MICROCEPHALY	HP_PRIMARY_MICROCEPHALY	17	0.565746	1.5491	0.068421	0.104875	0.164	90	tags=18%, list=8%, signal=19%	2xHAR.183
HP_INTELLECTUAL_DISABILITY_SEVERE	HP_INTELLECTUAL_DISABILITY_SEVERE	45	0.431074	1.36014	0.116898	0.185889	0.389	131	tags=16%, list=12%, signal=17%	2xHAR.183
SFARI_ASD_RISK_CAT_1	SFARI_ASD_RISK_CAT_1	37	0.380941	1.19367	0.245509	0.292478	0.66	12	tags=5%, list=1%, signal=5%	2xHAR.183
HP_DECREASED_HEAD_CIRCUMFERENCE	HP_DECREASED_HEAD_CIRCUMFERENCE	138	0.305632	1.11511	0.298554	0.324067	0.786	217	tags=23%, list=20%, signal=25%	2xHAR.183
HP_LISSENCEPHALY	HP_LISSENCEPHALY	20	0.293286	1.21825	0.216749	0.201696	0.327	14	tags=10%, list=1%, signal=10%	2xHAR.223
HP_LISSENCEPHALY	HP_LISSENCEPHALY	18	0.439943	1.81884	0.00662252	0.00744634	0.009	166	tags=39%, list=14%, signal=44%	HACNS105
HP_LISSENCEPHALY	HP_LISSENCEPHALY	23	0.328551	1.30145	0.145374	0.134295	0.235	122	tags=30%, list=7%, signal=32%	HAR181
