## Supplementary material for "Human Accelerated Regions regulate gene networks implicated in apical-to-basal neural progenitor fate transitions": Table S12

### Sheet: readme
Frequency table of the number of cells bearing a guide for a given target in the Pertub-seq count matrix, after QC filtering and retention of cells bearing only one sgRNA.
Column Name	Description
Target	A Perturb-seq target. Counts include all sgRNA calls for this target
nCells	Number of cells with an assignment for a guide targeting the Target after QC filtering and guide assignment. Only includes cells with single guide calls.

### Sheet: Table_TargetCounts
Target	nCells
2xHAR.116	400
2xHAR.128	439
2xHAR.13	633
2xHAR.132	636
2xHAR.135	371
2xHAR.165	436
2xHAR.17	552
2xHAR.177	307
2xHAR.180	234
2xHAR.183	468
2xHAR.186	640
2xHAR.20	483
2xHAR.213	606
2xHAR.215	302
2xHAR.223	403
2xHAR.234	277
2xHAR.235	514
2xHAR.238	392
2xHAR.24	476
2xHAR.240	409
2xHAR.256	464
2xHAR.258	414
2xHAR.274	438
2xHAR.287	433
2xHAR.3	512
2xHAR.30	524
2xHAR.305	289
2xHAR.310	245
2xHAR.313	525
2xHAR.33	642
2xHAR.332	547
2xHAR.333	636
2xHAR.341	348
2xHAR.346	636
2xHAR.352	407
2xHAR.377	432
2xHAR.385	519
2xHAR.39	614
2xHAR.413	204
2xHAR.419	719
2xHAR.435	362
2xHAR.437	821
2xHAR.446	598
2xHAR.471	478
2xHAR.487	471
2xHAR.49	579
2xHAR.491	472
2xHAR.492	626
2xHAR.509	518
2xHAR.51	404
2xHAR.510	342
2xHAR.531	527
2xHAR.536	599
2xHAR.62	561
2xHAR.65	582
2xHAR.67	705
2xHAR.70	635
2xHAR.82	522
2xHAR.87	664
2xHAR.99	369
cont-DLGAP-prox	95
cont-GRN	297
cont-RAB1A	226
cont-TFRC	327
cont-UBQLN	186
HACNS10	377
HACNS105	624
HACNS125	487
HACNS129	658
HACNS149	368
HACNS15	445
HACNS155	258
HACNS174	448
HACNS188	824
HACNS196	482
HACNS198	472
HACNS205	483
HACNS238	677
HACNS239	376
HACNS255	251
HACNS259	540
HACNS278	517
HACNS295	636
HACNS325	409
HACNS33	599
HACNS332	590
HACNS336	694
HACNS368	247
HACNS377	673
HACNS38	365
HACNS383	208
HACNS420	394
HACNS423	130
HACNS426	266
HACNS439	590
HACNS442	381
HACNS454	397
HACNS457	372
HACNS464	229
HACNS480	483
HACNS497	392
HACNS50	376
HACNS52	243
HACNS522	530
HACNS544	386
HACNS549	708
HACNS551	468
HACNS563	605
HACNS567	416
HACNS579	328
HACNS583	402
HACNS584	519
HACNS587	483
HACNS588	609
HACNS607	497
HACNS635	444
HACNS636	407
HACNS643	669
HACNS656	373
HACNS659	486
HACNS67	613
HACNS671	333
HACNS674	581
HACNS682	704
HACNS684	281
HACNS686	500
HACNS694	576
HACNS698	503
HACNS703	502
HACNS71	678
HACNS712	591
HACNS719	705
HACNS722	492
HACNS734	472
HACNS735	303
HACNS754	593
HACNS76	310
HACNS761	600
HACNS762	588
HACNS763	458
HACNS772	557
HACNS780	631
HACNS786	542
HACNS798	397
HACNS805	392
HACNS839	262
HACNS851	337
HACNS858	496
HACNS860	592
HACNS865	479
HACNS870	419
HACNS880	527
HACNS901	335
HACNS909	552
HACNS915	561
HACNS924	403
HACNS925	657
HACNS927	510
HACNS938	289
HACNS96	451
HACNS962	362
HACNS964	312
HACNS968	431
HACNS975	372
HACNS976	271
HACNS99	627
HAR106	314
HAR108	359
HAR116	403
HAR149	524
HAR154	332
HAR156	326
HAR160	352
HAR165	476
HAR169	498
HAR17	437
HAR172	293
HAR181	491
HAR184	533
HAR190	658
HAR198	349
HAR202	480
HAR25	625
HAR67	631
HAR93	367
Non-Targeting	1518
