## Supplementary material for "Human Accelerated Regions regulate gene networks implicated in apical-to-basal neural progenitor fate transitions": Table S13

### Sheet: readme
Results of blinded scoring from 3 evaluators for NSC rosette morphology in cell populations expressing sgRNAs targeting the following: HAR181, CADM1, and Non-Targeting. The experiment was performed in 2 replicates. Morphology types are described in Figure S13.
Column Name	Description
Condition	Target of the sgRNA for condition
Replicate	Experimental replicate
Scorer	Independent scorer ID
Type1	nGroupings with type 1 morphology
Type2	nGroupings with type 2 morphology
Type3	nGroupings with type 3 morphology
Type4	nGroupings with type 4morphology
Rose	nRosette groupings (Type 1 + Type 2)
Agg	nDisordered aggregate groupings (Type 3 + Type 4)
Total	Total nCell groupings counted
Proportion	Ratio of Rose to Agg

### Sheet: Score_Results
Condition	Replicate	Scorer	Type1	Type2	Type3	Type4	Rose	Agg	Total	Proportion
NTC	Rep1	S1	3	12	22	3	15	25	40	0.6
NTC	Rep1	S2	41	105	31	17	146	48	194	3.04167
NTC	Rep1	S3	22	91	56	8	113	64	177	1.76562
NTC	Rep2	S1	1	9	13	3	10	16	26	0.625
NTC	Rep2	S2	34	89	20	13	123	33	156	3.72727
NTC	Rep2	S3	24	53	11	3	77	14	91	5.5
HAR181	Rep1	S1	3	10	56	36	13	92	105	0.141304
HAR181	Rep1	S2	0	1	79	126	1	205	206	0.00487805
HAR181	Rep1	S3	0	5	46	66	5	112	117	0.0446429
HAR181	Rep2	S1	0	1	55	4	1	59	60	0.0169492
HAR181	Rep2	S2	0	0	2	79	0	81	81	0
HAR181	Rep2	S3	0	0	25	80	0	105	105	0
CADM	Rep1	S1	9	18	69	36	27	105	132	0.257143
CADM	Rep1	S2	0	5	37	81	5	118	123	0.0423729
CADM	Rep1	S3	10	20	72	47	30	119	149	0.252101
CADM	Rep2	S1	5	10	16	16	15	32	47	0.46875
CADM	Rep2	S2	1	17	20	47	18	67	85	0.268657
CADM	Rep2	S3	6	31	30	37	37	67	104	0.552239
